# Transposition of *HOPPLA* in siRNA-deficient plants suggests a limited effect of the environment on retrotransposon mobility in *Brachypodium distachyon*

**DOI:** 10.1101/2023.09.25.559196

**Authors:** Michael Thieme, Nikolaos Minadakis, Christophe Himber, Bettina Keller, Wenbo Xu, Kinga Rutowicz, Calvin Matteoli, Marcel Böhrer, Bart Rymen, Debbie Laudencia-Chingcuanco, John Vogel, Richard Sibout, Christoph Stritt, Todd Blevins, Anne C. Roulin

## Abstract

Long terminal repeat retrotransposons (LTR-RTs) are powerful mutagens regarded as a major source of genetic novelty and important drivers of evolution. Yet, the uncontrolled and potentially selfish proliferation of LTR-RTs can lead to deleterious mutations and genome instability, with large fitness costs for their host. While population genomics data suggest that an ongoing LTR-RT mobility is common in many species, the understanding of their dual role in evolution is limited. Here, we harness the genetic diversity of 320 sequenced natural accessions of the Mediterranean grass *Brachypodium distachyon* to characterize how genetic and environmental factors influence plant LTR-RT dynamics in the wild. When combining a coverage-based approach to estimate global LTR-RT copy number variations with mobilome-sequencing of nine accessions exposed to eight different stresses, we find little evidence for a major role of environmental factors in LTR-RT accumulations in *B. distachyon* natural accessions. Instead, we show that loss of RNA polymerase IV (Pol IV), which mediates RNA-directed DNA methylation in plants, results in high transcriptional and transpositional activities of RLC_BdisC024 (*HOPPLA*) LTR-RT family elements, and that these effects are not stress-specific. This work supports findings indicating an ongoing mobility in *B. distachyon* and reveals that host RNA-directed DNA methylation rather than environmental factors controls their mobility in this wild grass model.

**Author summary:** Long terminal repeat retrotransposons (LTR-RTs) are major components of plant genomes. Their ‘copy-and-paste’ replication mechanism allows them to rapidly increase in copy number, with potentially negative effects on host fitness. On the other hand, because they can rewire transcriptional networks and alter phenotypes, their mobility is an important driver of evolution. Ever since their discovery, LTR-RT activity has been linked to stress exposure, suggesting that LTR-RTs modulate the pace of evolution in response to the environment. In this study, we test this hypothesis by harnessing the genetic variation in a set of 320 natural accessions of the Mediterranean grass *Brachypodium distachyon* originating from diverse habitats. We find little evidence for the importance of stresses in activating *B. distachyon* LTR-RTs. Instead, we show that the loss of RNA polymerase IV, a component of plant retrotransposon silencing, leads to the activation and transposition of an LTR-RT family that we name *HOPPLA*. *HOPPLA* is the first LTR-RT family in *B. distachyon* shown to transpose in real-time. These findings open up new avenues for studying retrotransposon-mediated evolution in this close relative of staple crops, such as rice and wheat.
