## Supplementary material for "Transposition of *HOPPLA* in siRNA-deficient plants suggests a limited effect of the environment on retrotransposon mobility in *Brachypodium distachyon*": TableS1

### Sheet: HOPPLA
term_ID	description	frequency	plot_X	plot_Y	log_size	value	uniqueness	dispensability
GO:0000165	MAPK cascade	0.212886	-5.66224	0.663742	1.54407	1	0.772125	0.476143
GO:0000272	polysaccharide catabolic process	1.24601	6.31634	-0.746247	2.30103	4	0.950144	0
GO:0000278	mitotic cell cycle	1.15835	4.4125	5.97628	2.26951	1	0.986546	0.0208531
GO:0002679	respiratory burst involved in defense response	1.16682	-5.92503	-2.54924	2.08636	3	0.834016	0.315216
GO:0006221	pyrimidine nucleotide biosynthetic process	0.219147	-0.102326	-5.95703	1.5563	1	0.949391	0.353767
GO:0006334	nucleosome assembly	0.156534	-0.315397	7.60897	1.41497	4	0.932463	0.271634
GO:0006396	RNA processing	4.65218	1.55013	-5.73114	2.87157	1	0.957027	0.115994
GO:0006612	protein targeting to membrane	0.457078	0.281763	-2.12134	1.86923	1	0.987641	0.0168291
GO:0007049	cell cycle	2.24156	6.46584	1.86885	2.55509	2	0.985648	0.0207841
GO:0007155	cell adhesion	0.0125227	3.37122	3.43222	0.477121	3	0.990605	0.0124509
GO:0007275	multicellular organism development	4.18884	4.91746	-2.75433	2.82607	14	0.689673	0
GO:0007623	circadian rhythm	0.13775	4.33169	0.703611	1.36173	1	1	0
GO:0008219	cell death	0.13775	5.71764	4.09038	1.36173	8	0.988817	0.015063
GO:0008284	positive regulation of cell population proliferation	0.0250454	-7.53934	2.63894	0.69897	2	0.886803	0.184269
GO:0008361	regulation of cell size	0.0438294	-1.71701	6.17805	0.90309	6	0.875553	0.156531
GO:0009410	response to xenobiotic stimulus	0.0125227	-7.33116	-2.46562	0.477121	1	0.884153	0.341077
GO:0009567	double fertilization forming a zygote and endosperm	0.0375681	3.84842	-4.45677	0.845098	4	0.891607	0
GO:0009657	plastid organization	0.726316	0.44572	7.23407	2.06819	2	0.938297	0.468324
GO:0009686	gibberellin biosynthetic process	0.125227	-0.970911	-6.30493	1.32222	2	0.956124	0.179819
GO:0009693	ethylene biosynthetic process	0.0438294	-1.90094	-5.70281	0.90309	3	0.970472	0.0309611
GO:0009734	auxin-activated signaling pathway	0.78893	-6.07859	0.610667	2.1038	13	0.707475	0
GO:0010262	somatic embryogenesis	0.00626135	4.38702	-3.55458	0.30103	2	0.759478	0.460349
GO:0010286	heat acclimation	0.0500908	-5.62296	-3.31866	0.954243	9	0.869144	0.187359
GO:0031348	negative regulation of defense response	0.0876589	-5.82716	4.80034	1.17609	1	0.830389	0.464332
GO:0031930	mitochondria-nucleus signaling pathway	0.0125227	-6.58485	0.107584	0.477121	2	0.817954	0.378584
GO:0035194	ncRNA-mediated post-transcriptional gene silencing	0.206625	-5.3168	4.33725	1.53148	3	0.833366	0.462958
GO:0043069	negative regulation of programmed cell death	0.0500908	-5.82311	4.03587	0.954243	1	0.838971	0.418262
GO:0045010	actin nucleation	0.13775	0.766971	6.92266	1.36173	3	0.945004	0.295475
GO:0051301	cell division	1.12704	1.49685	0.539239	2.25768	2	0.986581	0.0184573
GO:0051567	histone H3-K9 methylation	0.00626135	-4.3636	-6.08283	0.30103	3	0.972544	0.061471
GO:0071555	cell wall organization	1.92223	-0.0187763	7.08871	2.48855	3	0.888387	0.370279
GO:1900056	negative regulation of leaf senescence	0.0842858	-5.37238	4.94452	0.30103	6	0.806185	0.176932
GO:2000652	regulation of secondary cell wall biogenesis	0.018784	-3.3098	2.03622	0.60206	2	0.904672	0.18032

### Sheet: ONSEN
term_ID	description	frequency	plot_X	plot_Y	log_size	value	uniqueness	dispensability
GO:0000160	phosphorelay signal transduction system	1.14548	-2.10372	-5.57909	2.39445	2	0.83003	0.37384
GO:0006221	pyrimidine nucleotide biosynthetic process	0.157678	-2.71185	5.05706	1.54407	1	0.945201	0.356994
GO:0006325	chromatin organization	1.74373	3.78885	4.92144	2.57634	2	0.961469	0.425518
GO:0007623	circadian rhythm	0.510133	6.18298	3.09169	2.04532	3	1	0
GO:0008284	positive regulation of cell population proliferation	0.125214	-6.23776	-0.821415	1.44716	1	0.918967	0.169347
GO:0009408	response to heat	1.21968	1.22764	-7.43782	2.4216	66	0.871403	0
GO:0009616	RNAi-mediated antiviral immune response	0.0463757	-3.05195	-3.92973	1.04139	2	0.84748	0.328092
GO:0009657	plastid organization	1.25214	3.33709	5.238	2.43297	2	0.962278	0.037305
GO:0009686	gibberellin biosynthetic process	0.120577	-1.90229	5.31224	1.43136	2	0.946451	0.184825
GO:0009737	response to abscisic acid	2.55994	0.453491	-8.21876	2.74273	13	0.870208	0.22068
GO:0009860	pollen tube growth	0.575059	5.82701	-3.47344	2.09691	4	0.630393	0.458665
GO:0009909	regulation of flower development	0.714186	-6.25091	-2.3805	2.19033	7	0.895978	0
GO:0010050	vegetative phase change	0.032463	6.29095	-2.36293	0.90309	2	0.736435	0.363325
GO:0010087	phloem or xylem histogenesis	0.598247	5.75529	-1.60557	2.11394	8	0.663143	0
GO:0010254	nectary development	0.00927515	5.14642	-2.77549	0.477121	2	0.7041	0.493291
GO:0010262	somatic embryogenesis	0.0602885	5.65906	-3.9341	1.14613	1	0.697187	0.41201
GO:0010373	negative regulation of gibberellin biosynthetic process	0.00927515	-4.38005	-2.83925	0.477121	1	0.885029	0.381406
GO:0010452	histone H3-K36 methylation	0.0231879	-5.20732	4.12181	0.778151	2	0.977284	0.0836803
GO:0031540	regulation of anthocyanin biosynthetic process	0.0695636	-5.63442	-4.43903	1.20412	2	0.921064	0.228157
GO:0031930	mitochondria-nucleus signaling pathway	0.0510133	-2.10862	-6.73734	1.07918	2	0.866163	0.154509
GO:0042754	negative regulation of circadian rhythm	0.0139127	-4.42068	0.0209684	0.60206	3	0.914873	0.139985
GO:0043433	negative regulation of DNA-binding transcription factor activity	0.0278254	-4.83296	-5.26461	0.845098	3	0.919529	0.147375
GO:0045492	xylan biosynthetic process	0.17159	-0.671642	5.70905	1.57978	6	0.906855	0
GO:0048481	plant ovule development	0.236516	5.66113	-2.95938	1.716	4	0.610186	0.319476
GO:0048574	long-day photoperiodism, flowering	0.0834763	4.12392	-4.65295	1.27875	3	0.613925	0.422218
GO:0051301	cell division	1.80865	1.5732	2.90736	2.59218	2	0.983355	0.0301623
GO:2000652	regulation of secondary cell wall biogenesis	0.148402	-2.83883	-1.36994	1.51851	6	0.92573	0.168912
