## Supplementary material for "Transposition of *HOPPLA* in siRNA-deficient plants suggests a limited effect of the environment on retrotransposon mobility in *Brachypodium distachyon*": TableS4

### Sheet: Sheet1
Gene ID (v.3.1), UniProt	Enzyme name
Bradi2g34876, A0A0Q3GA61	NRPD1
Bradi4g45065, I1IV91	NRPE1
Bradi5g23540, I1J2F6	NRPD2a/E2a
Bradi4g15740, I1IKY3	NRPD2b/E2b
Bradi2g05777, I1HCX0	NRPD2c/E2c
Bradi1g15810, I1GQN8	NRPA3a/B3a/C3a/D3a/E3a
Bradi4g08350, I1IIS1	NRPA3b/B3b/C3b/D3b/E3b
Bradi3g56497, XP_010236009	NRPD4/E4
Bradi2g52777, I1HSL8	NRPA5a/B5a/C5a/D5a
Bradi5g13967, I1IZ23	NRPA5b/B5b/C5b/D5b
Bradi4g26550, I1INU4	NRPE5
Bradi4g43080, A0A0Q3HFU7	NRPE5L1
Bradi1g15390, I1GQJ3	NRPA6a/B6a/C6a/D6a/E6a
Bradi3g45960, I1IAK6	NRPA6b/B6b/C6b/D6b/E6b
Bradi2g34921, XP_003568883	NRPD7a/E7a
Bradi2g34080, XP_010231658	NRPD7b/E7b
Bradi1g33850, I1GWK2	NRPA8a/B8a/C8a/D8a/E8a
Bradi5g20710, I1J1F8	NRPA8b/B8b/C8b/D8b/E8b
Bradi4g04820, I1IHJ8	NRPB9a/D9a/E9a
Bradi1g78509, A0A2K2DVU5	NRPB9b/D9b/E9b
Bradi1g20820, I1GS55	NRPB9c/D9c/E9c
Bradi3g32320, A0A0Q3FHT3	NRPA10a/B10a/C10a/D10a/E10a
Bradi4g41090, I1ITW4	NRPA10b/B10b/C10b/D10b/E10b
Bradi1g54490, I1H2S9	NRPA11a/B11a/C11a/D11a/E11a
Bradi4g33980, I1IRC8	NRPA11b/B11b/C11b/D11b/E11b
Bradi1g28715, I1I250	NRPA12a/B12a/C12a/D12a/E12a
Bradi3g18520, I1I250	NRPA12b/B12b/C12b/D12b/E12b
Bradi5g12685, A0A0Q3P2V5	NRPA12c/B12c/C12c/D12c/E12c
