## Supplementary material for "Transposition of *HOPPLA* in siRNA-deficient plants suggests a limited effect of the environment on retrotransposon mobility in *Brachypodium distachyon*": TableS5

### Sheet: Sheet1
Oligo name	Sequence (5`→3`)	Purpose
Mto_165_SamDC_RT_f	TGCTAATCTGCTCCAATGGC	SamDC (Bradi5g14640) as genomic control to validate HOPPLA 2-LTR eccDNA
Mto_166_SamDC_RT_r	GACGCAGCTGACCACCTAGA	SamDC (Bradi5g14640) as genomic control to validate HOPPLA 2-LTR eccDNA
Mto_227_2LTR_in_rev	CAGGGACCATTAGAACAACA	Inverse PCR HOPPLA 2-LTR eccDNA
Mto_228_2LTR_in_fw	GAGTTCCTCCCTGTACGT	Inverse PCR HOPPLA 2-LTR eccDNA
RLC024_LTR_F01	TGTTGGAGATATGCCCTAGAGG	Generation of Klenow probe specific to HOPPLA for siRNA Northern
RLC024_LTR_R02	GACAGCATCGGCTCTGATACC	Generation of Klenow probe specific to HOPPLA for siRNA Northern
miR160	TGGCATACAGGGAGCCA GGCA	Generation of 5`-end labeled probe for siRNA Northern
