## Supplementary material for "Transposition of *HOPPLA* in siRNA-deficient plants suggests a limited effect of the environment on retrotransposon mobility in *Brachypodium distachyon*": TableS6

### Sheet: Mobilome_sample_meta
variable	genotype	stress	read number
M1	Bd21	c	1428517
M2	ABR2	c	1766441
M3	Bd29-1	c	1744664
M4	Bd21	cold	1923729
M5	ABR2	cold	2657090
M6	Bd29-1	cold	2220638
M7	Bd21	drought	2515910
M8	ABR2	drought	2406382
M9	Bd29-1	drought	2946350
M10	Bd21	submergence	3256993
M11	ABR2	submergence	2526172
M12	Bd29-1	submergence	2121646
M14	RON2	c	2361347
M15	Arn1	c	1919931
M17	RON2	cold	2771538
M18	Arn1	cold	2116841
M19	BdTR13C	drought	2403137
M20	RON2	drought	2356398
M21	Arn1	drought	2220909
M22	BdTR13C	submergence	2623681
M23	RON2	submergence	2205068
M24	Arn1	submergence	3370610
M25	Bd21	drug	2405706
M28	BdTR13C	drug	1688586
M31	ABR2	drug	1598353
M32	RON2	drug	2266165
M36	Bd29-1	drug	2951141
M37	Bd21	rice blast	1668802
M39	Bd29-1	rice blast	2699999
M45	RON2	rice blast	1294423
M51	Bd nrpd1-1	submergence	2016606
M55	Bd29-1	heat	1369910
M57	ABR2	heat	1980883
M58	BdTR13C	heat	1560595
M60	RON2	heat	1615057
M61	Bd21	heat	1405196
M68	BdTR13C	rice blast	2115467
M69	Arn1	rice blast	3355043
M70	BdTR13C	c	2826767
M84	BdTR13C	salt	2079453
M85	Bd21	salt	2138681
M86	ABR2	salt	2575973
M88	Arn1	salt	2047770
M89	Bd29-1	salt	2110294
M95	Arn1	drug	2176612
M96	BdTR13C	cold	1523691
M97	ABR2	rice blast	1486580
M98	Arn1	heat	2428240
M99	RON2	salt	1679705
M100	Bd21-3	c	1679046
M101	Bd nrpd1-1	c	2382743
M102	Bd21-3	heat	2996487
M103	Bd nrpd1-1	heat	1773718
M104	Bd21-3	salt	1697517
M105	Bd nrpd1-1	salt	2102106
M106	Bd21-3	drought	1611583
M107	Bd nrpd1-1	drought	4165330
M108	Bd21	cold	2057859
M109	Bd21-3	drug	2800177
M110	Bd21-3	glyphosate	2189776
M111	Bd nrpd1-1	glyphosate	2462228
M112	Bd NRPD1 (+/+)	glyphosate	2408051
M113	Bd nrpd1-2 (-/-)	glyphosate	2302687
M120	Bd21-3	submergence	2473196
M121	Bd21-3	rice blast	2132210
M123	Bd21	glyphosate	1921149
M124	ABR2	glyphosate	2348138
M125	Bd29-1	glyphosate	2609335
M127	RON2	glyphosate	2311958
M128	Arn1	glyphosate	2210731
M129	Bd nrpd1-2 (-/-)	rice blast	2489241
M132	Bd nrpd1-1	cold	1698070
M135	Bd NRPD1 (+/+)	rice blast	2268178
M136	Bd nrpd1-2 (-/-)	cold	2251967
M137	Bd NRPD1 (+/+)	cold	1906938
M148	Cm18	c	2385929
M149	Cb23	c	2130467
M150	Cm18	cold	2181787
M151	Cb23	cold	2279528
M152	Cm18	drought	2334122
M153	Cb23	drought	2037145
M154	Cm18	submergence	2550902
M155	BdTR13C	glyphosate	1989337
M156	Bd nrpd1-1	rice blast	1922728
M157	Cb23	submergence	2236980
M164	Bd NRPD1 (+/+)	heat	2054963
M165	Bd nrpd1-2 (-/-)	heat	2520799
M167	Bd NRPD1 (+/+)	drought	2080402
M168	Bd nrpd1-2 (-/-)	drought	1786623
M169	Bd NRPD1 (+/+)	submergence	2014313
M170	Bd nrpd1-2 (-/-)	submergence	2011813
M171	Bd NRPD1 (+/+)	salt	2211857
M172	Bd nrpd1-2 (-/-)	salt	2068248
M174	Cb23	drug	2196984
M175	Cm18	rice blast	2206515
M176	Cb23	rice blast	1892237
M179	Bd NRPD1 (+/+)	c	1732590
M180	Bd nrpd1-2 (-/-)	c	1457961
M181	Cm18	drug	1652110
M182	Cm18	heat	1594308
M183	Cm18	glyphosate	1877019
M184	Cm18	salt	1556921
M185	Cb23	heat	1981803
M186	Cb23	glyphosate	2264595
M187	Cb23	salt	2136371
